# Protocol for capturing the RNA-binding proteome from plants using orthogonal organic phase separation

**DOI:** 10.1101/2025.07.29.667348

**Authors:** Victor A. Sánchez-Camargo, Gertjan Kramer, Harrold van den Burg

## Abstract

RNA-binding proteins (RBPs) regulate many processes related to RNA biogenesis, localization, half-life and function. Here, we present a protocol for the *en masse* isolation of RBPs cross-linked to RNA and provide a strategy for proteomics analysis. We describe the steps for *in vivo* UV-crosslinking of RNA-protein complexes, tissue lysis, fractionation and purification of crosslinked RNA-protein adducts using organic solvents. Although the protocol was developed for *Nicotiana benthamiana* leaves, it can be optimized for use in different plants and tissues.
