## supplemental_demo_data for "Protocol for capturing the RNA-binding proteome from plants using orthogonal organic phase separation": grouping_fraction.txt

Name	fraction
LFQ intensity 001_20240725_TTP_SILS82_P_SILS14748_GA1_1_43689	INPT_NOXL
LFQ intensity 002_20240725_TTP_SILS82_P_SILS14749_GA2_1_43690	INPT_NOXL
LFQ intensity 003_20240729_TTP_SILS82_P_SILS14750_RA1_1_43811	OOPS_NOXL
LFQ intensity 004_20240729_TTP_SILS82_P_SILS14751_RA2_1_43812	OOPS_NOXL
LFQ intensity 005_20240729_TTP_SILS82_P_SILS14752_RA3_1_43813	OOPS_XL
LFQ intensity 006_20240729_TTP_SILS82_P_SILS14753_RA4_1_43814	OOPS_XL
LFQ intensity 019_20240725_TTP_SILS82_P_SILS14766_GA7_1_43695	INPT_NOXL
LFQ intensity 020_20240725_TTP_SILS82_P_SILS14767_GA8_1_43696	INPT_NOXL
LFQ intensity 021_20240729_TTP_SILS82_P_SILS14768_RB5_1_43825	OOPS_NOXL
LFQ intensity 022_20240729_TTP_SILS82_P_SILS14769_RB6_1_43826	OOPS_NOXL
LFQ intensity 023_20240729_TTP_SILS82_P_SILS14770_RB7_1_43827	OOPS_XL
LFQ intensity 024_20240729_TTP_SILS82_P_SILS14771_RB8_1_43828	OOPS_XL
LFQ intensity 037_20240725_TTP_SILS82_P_SILS14784_GB5_1_43703	INPT_NOXL
LFQ intensity 038_20240725_TTP_SILS82_P_SILS14785_GB6_1_43704	INPT_NOXL
LFQ intensity 039_20240729_TTP_SILS82_P_SILS14786_RC8_1_43840	OOPS_NOXL
LFQ intensity 040_20240729_TTP_SILS82_P_SILS14787_RD1_1_43843	OOPS_NOXL
LFQ intensity 041_20240729_TTP_SILS82_P_SILS14788_RD2_1_43844	OOPS_XL
LFQ intensity 042_20240729_TTP_SILS82_P_SILS14789_RD3_1_43845	OOPS_XL
